# Cdt1 inhibits CMG helicase in early S phase to separate origin licensing from DNA synthesis

**DOI:** 10.1101/2021.07.06.451311

**Authors:** Nalin Ratnayeke, Mingyu Chung, Tobias Meyer

## Abstract

A fundamental concept in eukaryotic DNA replication is the temporal separation of G1 origin licensing from S phase origin firing. Re-replication and genome instability ensue if licensing occurs after DNA synthesis has started. In humans and other vertebrates, the E3 ubiquitin ligase CRL4^Cdt2^ starts to degrade the licensing factor Cdt1 after origins fire, raising the question of how cells prevent re-replication in early S phase. Here, using quantitative microscopy, we show that Cdt1 inhibits DNA synthesis during an overlap period when cells fire origins while Cdt1 is still present. Cdt1 inhibits DNA synthesis by suppressing CMG helicase progression at replication forks through the MCM-binding domain of Cdt1, and DNA synthesis commences once Cdt1 is degraded. Thus, instead of separating licensing from firing to prevent re-replication in early S phase, cells separate licensing from DNA synthesis through Cdt1-mediated inhibition of CMG helicase after firing.

**Highlights:**

– Cdt1 is present together with fired origins of replication at the start of S phase
– Cdt1 delays DNA synthesis by inhibiting CMG helicase progression after origins fire
– Cdt1 inhibits CMG helicase progression through the MCM-binding domain of Cdt1
