## Supplementary material for "Cdt1 inhibits CMG helicase in early S phase to separate origin licensing from DNA synthesis": Table S1

### Sheet: siRNA
Dharmacon ON-TARGETplus siRNA
Catalog #	Target gene	Sequence
D-001810-10-05	non-targeting siRNA (A)	GCCCUUCUCUGCAGUCAAG
D-001810-10-05	non-targeting siRNA (B)	UGGUUUACAUGUUGUGUGA
D-001810-10-05	non-targeting siRNA (C)	UGGUUUACAUGUUUUCUGA
D-001810-10-05	non-targeting siRNA (D)	UGGUUUACAUGUUUUCCUA
J-003270-12-0002	GMNN	GAGACUGAAUGGUGAACCU
J-003270-13-0002	GMNN	AGAAGUAGCAGAACAUGUA
J-003270-14-0002	GMNN	UUGAAUCACUGGAUAAUCA
J-003248-09-0002	CDT1	UCUCUGAGCUUGCGUCAUG
J-003248-10-0002	CDT1	GGGCAGCUGUUGUACUAUC
J-003248-11-0002	CDT1	GCAAUGUUGGCCAGAUCAA
J-003248-12-0002	CDT1	GAGGUCAGAUUACCAGCUC

### Sheet: Cell Lines
REAGENT OR RESOURCE	SOURCE	IDENTIFIER
Human: MCF-10A	ATCC	Cat# CRL-10317, RRID:CVCL_0598
Human: MCF-10A(H2B-Turq + EYFP-PCNA + TetOn-Cdt1-mCherry)	This study	N/A
Human: MCF-10A(H2B-Turq + C-CRL4Cdt2 reporter + APC/C reporter)	This study	N/A
Human: MCF-10A(H2B-Turq + N-CRL4Cdt2 reporter + APC/C reporter)	This study	N/A
Human: MCF-10A(H2B-Turq + APC/C reporter + TetOn-Cdt1-mCherry)	This study	N/A
Human: MCF-10A(H2B-Turq + N-CRL4Cdt2 reporter + APC/C reporter + TetOn-ND-Cdt1-HA)	This study	N/A
Human: MCF-10A(H2B-Turq + APC/C reporter + TetOn-ND-Cdt1-mCherry)	This study	N/A
Human: MCF-10A(H2B-Turq + EYFP-PCNA)	This study	N/A
Human: MCF-10A(H2B-Turq + APC/C reporter + Cyclin E/A-CDK reporter)	Meyer Laboratory (Cappell et al. 2016)	N/A
Human: MCF-10A(H2B-Turq + APC/C reporter + Cyclin E/A-CDK reporter + CDK4/6 reporter)	Meyer Laboratory (Yang et al. 2020)	N/A
Human: MCF-10A(H2B-Turq + C-CRL4Cdt2 reporter + APC/C reporter + TetOn-GemininΔDbox)	This study	N/A
Human: MCF-10A(H2B-Turq + N-CRL4Cdt2 reporter + Cyclin E/A-CDK reporter + TetOn-ND-Cdt1-HA)	This study	N/A
Human: MCF-10A(H2B-Turq + N-CRL4Cdt2 reporter + APC/C reporter + TetOn-ND-Cdt1Δ499-546-HA)	This study	N/A
Human: MCF-10A(H2B-Turq + N-CRL4Cdt2 reporter + APC/C reporter + TetOn-ND-Cdt1R198A/R210A-HA)	This study	N/A
Human: RPE-1 p53-/- CDC6d/d	Laboratory of Arne Lindqvist (Lemmens et al., 2018)	N/A
Human: RPE-1 p53-/- CDC6d/d (H2B-Turq + APC/C reporter + TetOn-ND-Cdt1-mCherry)	This study	N/A
Human: RPE-1 p53-/- CDC6d/d (H2B-Turq + APC/C reporter + TetOn-NLS-mCherry)	This study	N/A
Human: U2OS GFP-Cdc45	Laboratory of Jiri Lukas (Sedlackova et al., 2020)	N/A
Human: U2OS GFP-Cdc45(TetOn-ND-Cdt1-mCherry)	This study	N/A
Human: HeLa	ATCC	Cat#CCL-20.2, RRID:CVCL_2260
Human: HeLa(H2B-Turq + APC/C reporter)	This study	N/A

### Sheet: Cell Line Details
Cell line	H2B-Turq?	Cell line name	Fluorescent reporters	Overexpression constructs	Figure	Recombinant DNA used (CSII-pEF1a-H2B-mTurquoise included for H2B-Turq cell lines)
MCF-10A	yes	MCF-10A(H2B-Turq + EYFP-PCNA + TetOn-Cdt1-mCherry)	EYFP-PCNA	TetOn-Cdt1-mCherry	1B, S1A	pLV-EYFP-PCNA + pCW-Cdt1-mCherry-Puro
MCF-10A	yes	MCF-10A(H2B-Turq + C-CRL4Cdt2 reporter + APC/C reporter)	C-CRL4Cdt2 reporter + APC/C reporter	None	1D, 1E,1F,1G, S1C, S1D, 4A, S4A	pLV-hCdt1(1-100)ΔCy-mCherry-P2A-mVenus-hGeminin(1-110)
MCF-10A	yes	MCF-10A(H2B-Turq + N-CRL4Cdt2 reporter + APC/C reporter)	N-CRL4Cdt2 reporter + APC/C reporter	None	S1B, S1C, S1E, S2B	tFucci(CA)2/pCSII-EF
MCF-10A	yes	MCF-10A(H2B-Turq + APC/C reporter + TetOn-Cdt1-mCherry)	APC/C reporter	TetOn-Cdt1-mCherry	2B, 2C, S2A, S2C, S2D	CSII-pEF1a-mVenus-hGeminin(1-110) + pLV-rtTA3-IRES-Puro + pLV-TetOn-Cdt1-mCherry
MCF-10A	yes	MCF-10A(H2B-Turq + N-CRL4Cdt2 reporter + APC/C reporter + TetOn-ND-Cdt1-HA)	N-CRL4Cdt2 reporter + APC/C reporter	TetOn-ND-Cdt1-HA	2D, 2E, 2F, S2E, S2F, S2G, 3D, 3E , S3C, S3D, S3E, S4D, 5A, 5D,7C, 7D	tFucci(CA)2/pCSII-EF + pCW-ND-Cdt1-HA-Puro
MCF-10A	yes	MCF-10A(H2B-Turq + APC/C reporter + TetOn-ND-Cdt1-mCherry)	APC/C reporter	TetOn-ND-Cdt1-mCherry	S2H, 6A, 6B, 6C, 6D, S6A, S6B, S6C, S6D, S6E, 7B, S7A	CSII-pEF1a-mVenus-hGeminin(1-110) + pCW-ND-Cdt1-mCherry-Puro
U2OS	no	U2OS GFP-CDC45 (TetOn-ND-Cdt1-mCherry)	None	TetOn-ND-Cdt1-mCherry	S2I	pCW-ND-Cdt1-mCherry-Puro
HeLa	yes	HeLa(H2B-Turq + APC/C reporter)	APC/C reporter	None	S2J	pLV-mCherry-hGeminin(1-110)-IRES-Puro
MCF-10A	yes	MCF-10A(H2B-Turq + EYFP-PCNA)	EYFP-PCNA	None	3A	pLV-EYFP-PCNA
MCF-10A	yes	MCF-10A(H2B-Turq + APC/C reporter + Cyclin E/A-CDK reporter)	APC/C reporter + Cyclin E/A-CDK reporter	None	2A, 3B	Described in Cappell et al. 2016
MCF-10A	yes	MCF-10A(H2B-Turq + APC/C reporter + Cyclin E/A-CDK reporter + CDK4/6 reporter)	APC/C reporter + Cyclin E/A-CDK reporter + CDK4/6 reporter	None	S3A, S3B	Described in Yang et al. 2020
MCF-10A	yes	MCF-10A(H2B-Turq + C-CRL4Cdt2 reporter + APC/C reporter + TetOn-GemininΔDbox)	C-CRL4Cdt2 reporter + APC/C reporter	TetOn-GemininΔDbox	4C, 4D, 4E, S4B, S4C, S4D, S4E	pLV-hCdt1(1-100)ΔCy-mCherry-P2A-mVenus-hGeminin(1-110) + pCW-GemininΔDbox-HA-Puro
MCF-10A	yes	MCF-10A(H2B-Turq + N-CRL4Cdt2 reporter + Cyclin E/A-CDK reporter + TetOn-ND-Cdt1-HA)	N-CRL4Cdt2 reporter + Cyclin E/A-CDK reporter	TetOn-ND-Cdt1-HA	5B,5C, S5A	CSII-pEF1a-hDHB(994-1087)-mVenus + pLV-mCherry-hCdt1(1-100)Δcy + pCW-ND-Cdt1-HA-Puro
RPE-1	yes	RPE-1 p53-/- CDC6d/d (H2B-Turq + APC/C reporter + TetOn-ND-Cdt1-mCherry)	APC/C reporter	TetOn-ND-Cdt1-mCherry	5G, S5D	CSII-pEF1a-mVenus-hGeminin(1-110) + pLV-TetOn-ND-Cdt1-mCherry
RPE-1	yes	RPE-1 p53-/- CDC6d/d (H2B-Turq + APC/C reporter + TetOn-NLS-mCherry)	APC/C reporter	TetOn-NLS-mCherry	5G, S5C, S5D	CSII-pEF1a-mVenus-hGeminin(1-110) + pLV-TetOn-NLS-mCherry
RPE-1	no	RPE-1 p53-/- CDC6d/d	None	None	S5B	Described in Lemmens et al. 2018
MCF-10A	yes	MCF-10A(H2B-Turq + N-CRL4Cdt2 reporter + APC/C reporter + TetOn-ND-Cdt1Δ499-546-HA)	N-CRL4Cdt2 reporter + APC/C reporter	TetOn-ND-Cdt1Δ499-546-HA	7D	CSII-pEF1a-hDHB(994-1087)-mVenus + pLV-mCherry-hCdt1(1-100)Δcy + pCW-ND-Cdt1Δ499-546-HA-Puro
MCF-10A	yes	MCF-10A(H2B-Turq + N-CRL4Cdt2 reporter + APC/C reporter + TetOn-ND-Cdt1R198A/R210A-HA)	N-CRL4Cdt2 reporter + APC/C reporter	TetOn-ND-Cdt1R198A/R210A-HA	7D	CSII-pEF1a-hDHB(994-1087)-mVenus + pLV-mCherry-hCdt1(1-100)Δcy + pCW-ND-Cdt1ΔR198A/R210A-HA-Puro

### Sheet: Recombinant DNA
REAGENT OR RESOURCE	SOURCE	IDENTIFIER
tFucci(CA)2/pCSII-EF (N-CRL4Cdt2 reporter + APC/C reporter)	RIKEN BRC: Laboratory of Atsushi Miyawaki (Sakaue-Sawano et al., 2017)	Cat# RDB15446
pLV-hCdt1(1-100)ΔCy-mCherry-P2A-mVenus-hGeminin(1-110) (C-CRL4Cdt2 reporter + APC/C reporter)	This study	N/A
pLV-mCherry-hCdt1(1-100)ΔCy (N-CRL4Cdt2 reporter)	This study	N/A
CSII-pEF1a-H2B-mTurquoise	Meyer Laboratory (Spencer et al., 2013)	N/A
CSII-pEF1a-hDHB(994-1087)-mVenus (Cyclin E/A-CDK reporter)	Meyer Laboratory (Spencer et al., 2013)	Addgene plasmid # 136461
CSII-pEF1a-mVenus-hGeminin(1-110) (APC/C reporter)	Meyer Laboratory	N/A
pLV-mCherry-hGeminin(1-110)-IRES-Puro (APC/C reporter)	Meyer Laboratory	N/A
pLV-EYFP-PCNA	Meyer Laboratory (Hahn et al., 2009)	N/A
pLV-rtTA3-IRES-Puro	Meyer Laboratory	N/A
pLV-TetOn-Cdt1-mCherry	This study	N/A
pLV-TetOn-ND-Cdt1-mCherry	This study	N/A
pLV-TetOn-NLS-mCherry	This study	N/A
pCW-Cdt1-mCherry-Puro	This study	N/A
pCW-ND-Cdt1-mCherry-Puro	This study	N/A
pCW-ND-Cdt1-HA-Puro	This study	N/A
pCW-ND-Cdt1Δ499-546-HA-Puro	This study	N/A
pCW-ND-Cdt1ΔR198A/R210A-HA-Puro	This study	N/A
pCW-GemininΔDbox-HA-Puro	This study	N/A
pC1-ND-Cdt1-mCitrine	This study	N/A
pMDLg/pRRE	Addgene: Laboratory of Didier Trono (Dull et al. 1998)	Addgene # 12251, RRID:Addgene_12251
pRSV-rev	Addgene: Laboratory of Didier Trono (Dull et al. 1998)	Addgene # 1225, RRID:Addgene_12253
pCMV-VSV-G	Addgene: Laboratory of Bob Weinberg (Stewart et al. 2003)	Addgene # 8454, RRID:Addgene_8454

### Sheet: Chemicals
REAGENT OR RESOURCE	SOURCE	IDENTIFIER
DMSO	Sigma-Aldrich	Cat# D2650
Hydroxyurea (HU)	Cayman Chemical	Cat# 23725
AZ-20 (ATRi)	Cayman Chemical	Cat# 17589
MK-1775 (Wee1i)	Cayman Chemical	Cat# 21266
Doxycycline hyclate (Dox)	Sigma-Aldrich	Cat# D9891
MLN-4924	Abcam	Cat# ab216470
indole-3 acetic acid (Auxin)	MP Biomedicals	Cat# 0210203705
BMS-650032	Adooq Bioscience	Cat# A112955
L-mimosine	Cayman Chemical	Cat# 14337
Hoechst 33342	Invitrogen	Cat# H3570
5-ethynyl-2′-deoxyuridine (EdU)	Cayman Chemical	Cat# 20518
AFDye 488 picolyl azide	Click Chemistry Tools	Cat# 1276
AFDye 647 picolyl azide	Click Chemistry Tools	Cat# 1300

### Sheet: Antibodies
REAGENT OR RESOURCE	SOURCE	IDENTIFIER
rabbit anti-Cdt1 mAb [EPR17891]	Abcam	Cat# ab202067, RRID:AB_2651122
rabbit anti-Geminin pAb	Atlas Antibodies	Cat# HPA049977, RRID:AB_2680978
mouse anti-Cyclin A mAb [B-8]	Santa Cruz Biotech	Cat# sc-271682, RRID:AB_10709300
mouse anti-PCNA mAb [PC10]	Santa Cruz BiotechCat# sc-56, RRID:AB_628110
rabbit anti-MCM2 mAb [D7G11] XP	Cell Signaling Technology	Cat# 3619, RRID:AB_2142137
rabbit anti-p21 mAb [12D1]	Cell Signaling Technology	Cat# 2947, RRID:AB_823586
rabbit anti-HA tag mAb [C29F4]	Cell Signaling Technology	Cat# 3724, RRID:AB_1549585
rabbit anti-CDC45 mAb [D7G6]	Cell Signaling Technology	Cat# 11881, RRID:AB_2715569
rabbit anti-POLA2 pAb	Atlas Antibodies	Cat# HPA037570, RRID:AB_10672280
rabbit anti-POLD2 pAb	Atlas Antibodies	Cat# HPA026745, RRID:AB_1855520
rabbit anti-POLE2 pAb	Atlas Antibodies	Cat# HPA027555, RRID:AB_10610282
rabbit anti-Timeless mAb [EPR5275]	Abcam	Cat# ab109512, RRID:AB_10863023
rabbit anti-phospho-Chk1(S317) mAb [D12H3]	Cell Signaling Technology	Cat# 12302, RRID:AB_2783865
rabbit anti-phospho-Chk2(T68) pAb	Cell Signaling Technology	Cat# 2661, RRID:AB_331479
rabbit anti-phospho-histone H2A.X(S139) pAb	Cell Signaling Technology	Cat# 2577, RRID:AB_2118010
rabbit anti-RPA70/RPA1 mAb [EPR3472]	Abcam	Cat# ab79398, RRID:AB_1603759
mouse anti-CDC6 mAb [180.2]	Santa Cruz Biotech	Cat# sc-9964, RRID:AB_627236
rabbit anti-GAPDH mAb [D16H11] XP	Cell Signaling Technology	Cat# 5174, RRID:AB_10622025
horse anti-rabbit IgG, HRP-linked Antibody	Cell Signaling Technology	Cat# 7074, RRID:AB_2099233
horse anti-mouse IgG, HRP-linked Antibody	Cell Signaling Technology	Cat# 7076, RRID:AB_330924
goat anti-rabbit IgG Alexa Fluor 647	Thermo Fisher Scientific	Cat# A-21245, RRID:AB_2535813
goat anti-rabbit IgG Alexa Fluor 514	Thermo Fisher Scientific	Cat# A31558, RRID:AB_10375589
goat anti-mouse IgG Alexa Fluor 647	Thermo Fisher Scientific	Cat# A-21235, RRID:AB_2535804
goat anti-mouse IgG Alexa Fluor 514	Thermo Fisher Scientific	Cat# A-31555, RRID:AB_2536171

### Sheet: Other
REAGENT OR RESOURCE	SOURCE	IDENTIFIER
Lipofectamine 2000	Thermo Fisher Scientific	Cat# 11668019
DharmaFECT 1	Dharmacon	Cat# T-2001-03
96-well glass bottomed plates	Cellvis	Cat# P96-1.5H-N
